# Lineage-associated Human Divergently-Paired Genes (DPGs) Exhibit Regulatory Characteristics and Evolutionary Trends

**DOI:** 10.1101/2024.12.10.625558

**Authors:** Guangya Duan, Sisi Zhang, Bixia Tang, Jingfa Xiao, Zhang Zhang, Peng Cui, Jun Yu, Wenming Zhao

## Abstract

Divergently-paired genes (DPGs) represent one of the minimal co-transcriptional units (the rest include tandemly- and convergently-paired genes) of clustered genes; the former and the latter constitute greater than 10% and 75% of the total human genes, respectively. Our previous studies have shown that vertebrate DPGs are more conserved, both organizationally and functionally than invertebrates. Three critical questions remain to be addressed: (1) what are the conserved DPGs over vertebrate lineages, especially among mammals and primates? (2) being bidirectionally transcribed, to what extent do DPGs share their promoter sequences and how mechanistically and stringently are their co-expression regulated within the shared inter-TSS (transcription start site) sequence space? and (3) based on the recently released high-quality human genome assemblies, how do human-associated DPGs distribute over selected primate lineages and what are their possible functional consequences biologically? Our study begins by identifying 1399 human DPGs (12% of all human protein-coding genes), and presents findings from this analysis. First, 1136, 1118, 925, and 830 human DPGs are shared genetically with primates, mammals, avians, and fish, respectively. DPGs are not only functionally enriched toward direct protein-DNA interactions and cell cycle synchronization but also exhibit obvious lineage association, narrow in principle toward synchronization of certain core molecular mechanisms and cellular processes. Second, their inter-TSS distances and expression variables affect both co-expression strength and disparity between the two genes. Finally, our results based on a comparison among the primate DPGs reveal that the human-associated DPGs exhibit intensive diversification in co-expression, duplication, and definite involvement in neural development. Within humans, 55 and 357 DPGs are associated to the Chinese (YAO) and the European (CHM13) assemblies, respectively. Our results offer novel insights into comprehending the structure-function selection of gene clusters over evolutionary time scales, as well as a deeper understanding of the regulatory characteristics of co-expressed neighboring genes.
