## Supplementary Table 2 for "Lineage-associated Human Divergently-Paired Genes (DPGs) Exhibit Regulatory Characteristics and Evolutionary Trends"

### Sheet: Sheet1
Table S2. Vertebrate species list
Index	Taxon ID	Latin Name	Species common name	Assembly	Contig N50	Assembly level	Species class
1	8364	Xenopus tropicalis	Tropical clawed frog	GCA_000004195.4	14634335	chrmosome	Amphibians
2	211598	accipiter nisus	Eurasian parrowhawk	GCA_004320145.1	35336	chrmosome	Birds
3	8839	Anas platyrhynchos	Mallard	GCA_008746955.1	11467013	chrmosome	Birds
4	8845	anser_cygnoides	Swan goose	GCA_002166845.1	35039	chrmosome	Birds
5	30461	bubo_bubo	Eurasian eagle-owl	GCA_010303855.1	37091	scaffold	Birds
6	100819	falco tinnunculus/	Common kestrel	GCA_010332995.1	37053	scaffold	Birds
7	9031	Gallus gallus	Chicken	GCA_016699485.1	18834961	chrmosome	Birds
8	8801	Struthio camelus australis	African ostrich	GCA_000698965.1	34997	scaffold	Birds
9	7962	cyprinus_carpio	Common carp german mirror	GCA_004011555.1	94545	scaffold	Fish
10	7955	Danio rerio	Zebrafish	GCA_000002035.4	854399	chrmosome	Fish
11	8128	oreochromis_niloticus	Nile tilapia	GCA_001858045.3	2923640	chrmosome	Fish
12	1676925	paramormyrops_kingsleyae	Genus Paramormyrops	GCA_002872115.1	37656	scaffold	Fish
13	31033	takifugu_rubripes	Japanese puffer	GCA_901000725.2	3136617	chrmosome	Fish
14	9595	gorilla_gorilla	Gorilla	GCA_000151905.3	15780	chrmosome	Mammals
15	9606	Homo sapiens	Human	GCA_000001405.28	54806562	chrmosome	Mammals
16	9598	Pan troglodytes	Chimpanzee	GCA_000001515.5	384816	chrmosome	Mammals
17	9646	Ailuropoda melanoleuca	Giant panda	GCA_002007445.2	127687	chrmosome	Mammals
18	9771	balaenoptera_musculus	Blue whale	GCA_009873245.2	6315640	chrmosome	Mammals
19	9913	Bos taurus	Cattle	GCA_002263795.2	25896116	chrmosome	Mammals
20	9838	Camelus dromedarius	Arabian camel	GCA_000803125.2	236391	chrmosome	Mammals
21	9615	Canis familiaris	Dog	GCA_014441545.1	12024593	chrmosome	Mammals
22	9925	Capra hircus	Goat	GCA_001704415.1	26244591	chrmosome	Mammals
23	9749	delphinapterus_leucas	Beluga whale	GCA_002288925.3	196689	scaffold	Mammals
24	83772	Equus asinus asinus	Donkey	GCA_003033725.1	134070	scaffold	Mammals
25	9796	Equus caballus	Horse	GCA_002863925.1	1502753	chrmosome	Mammals
26	9685	Felis catus	Cat	GCA_000181335.4	41915695	chrmosome	Mammals
27	9785	loxodonta_africana	Elephant	GCA_000001905.1	69023	scaffold	Mammals
28	9994	marmota_marmota_marmota	Alpine marmot	GCA_001458135.1	66546	scaffold	Mammals
29	10090	Mus musculus	Mouse	GCA_000001635.9	59462871	chrmosome	Mammals
30	9940	Ovis aries	Sheep	GCA_002742125.1	2572683	chrmosome	Mammals
31	9689	panthera_leo	Lion	GCA_008795835.1	286703	chrmosome	Mammals
32	9691	panthera_pardus	Leopard	GCA_001857705.1	20993	scaffold	Mammals
33	74533	panthera_tigris_altaica	Tiger	GCA_000464555.1	30032	scaffold	Mammals
34	10116	Rattus norvegicus	Rat	GCA_015227675.2	29198295	chrmosome	Mammals
35	9823	Sus scrofa	Pig	GCA_000003025.6	48231277	chrmosome	Mammals
36	441215	ursus_thibetanus_thibetanus	Asiatic black bear	GCA_009660055.1	145966	scaffold	Mammals
37	29139	vombatus_ursinus	Common wombat	GCA_900497805.2	113054	scaffold	Mammals
38	9627	vulpes_vulpes	Red fox	GCA_003160815.1	55450	scaffold	Mammals
39	9704	zalophus_californianus	California sea lion	GCA_009762305.1	32626160	chrmosome	Mammals
40	9541	Macaca fascicularis	Crab-eating macaque	GCA_011100615.1	21344639	chrmosome	Primates
41	9544	Macaca mulatta	Rhesus monkey	GCA_003339765.3	46608966	chrmosome	Primates
42	9555	papio_anubis	Olive baboon	GCA_008728515.1	1465768	chrmosome	Primates
43	28377	anolis carolinensis/	Green anole	GCA_000090745.2	79867	chrmosome	Reptiles
44	8502	crocodylus_porosus	Australian saltwater crocodile	GCA_001723895.1	34073	scaffold	Reptiles
45	38772	gopherus agassizii/	Agassiz's desert tortoise	GCA_002896415.1	43735	scaffold	Reptiles
46	13735	pelodiscus_sinensis	Chinese softshell turtle	GCA_000230535.1	21993	scaffold	Reptiles
