## Supplementary Table 3 for "Lineage-associated Human Divergently-Paired Genes (DPGs) Exhibit Regulatory Characteristics and Evolutionary Trends"

### Sheet: TableS3_Orthologous_DPG_inverte
Table S3. List of human DPGs conserved in non-vertebrate species
DPG	ID1	ID2	Ortho_1_Saccharomyces_cerevisiae	Ortho_2_Saccharomyces_cerevisiae	Ortho_1_Drosophila_melanogaster	Ortho_2_Drosophila_melanogaster	Ortho_1_Caenorhabditis_elegans	Ortho_2_Caenorhabditis_elegans
ENSG00000078900_ENSG00000116213	ENSG00000078900	ENSG00000116213			FBgn0039044
ENSG00000090273_ENSG00000198746	ENSG00000090273	ENSG00000198746			FBgn0051251,FBgn0021768		WBGene00003829	WBGene00019467
ENSG00000020129_ENSG00000142687	ENSG00000020129	ENSG00000142687			FBgn0037447	FBgn0035833		WBGene00021939,WBGene00015355,WBGene00010792
ENSG00000162616_ENSG00000162613	ENSG00000162616	ENSG00000162613			FBgn0037151	FBgn0262737,FBgn0285926,FBgn0014870,FBgn0261552		WBGene00016489,WBGene00010908,WBGene00013347,WBGene00007534,WBGene00019692,WBGene00022738,WBGene00003978
ENSG00000122484_ENSG00000174842	ENSG00000122484	ENSG00000174842	YER139C,YDR066C		FBgn0085212	FBgn0050496	WBGene00011143
ENSG00000122435_ENSG00000156876	ENSG00000122435	ENSG00000156876	YOL125W		FBgn0037435	FBgn0039731	WBGene00013026
ENSG00000064703_ENSG00000197852	ENSG00000064703	ENSG00000197852			FBgn0011802		WBGene00020284
ENSG00000162736_ENSG00000122218	ENSG00000162736	ENSG00000122218		YDL145C	FBgn0039234	FBgn0025725	WBGene00000148	WBGene00022119
ENSG00000117475_ENSG00000143156	ENSG00000117475	ENSG00000143156			FBgn0037688	FBgn0028997	WBGene00020018
ENSG00000143476_ENSG00000143493	ENSG00000143476	ENSG00000143493			FBgn0013548	FBgn0036038	WBGene00011318	WBGene00008361
ENSG00000162814_ENSG00000092978	ENSG00000162814	ENSG00000092978		YNL224C	FBgn0028856,FBgn0034826,FBgn0028857,FBgn0051735
ENSG00000054282_ENSG00000143702	ENSG00000054282	ENSG00000143702
ENSG00000138286_ENSG00000122882	ENSG00000138286	ENSG00000122882				FBgn0000543		WBGene00008951
ENSG00000171307_ENSG00000171311	ENSG00000171307	ENSG00000171311		YNL232W	FBgn0039489	FBgn0032346	WBGene00016620	WBGene00012966
ENSG00000151532_ENSG00000023041	ENSG00000151532	ENSG00000023041	YMR197C		FBgn0260862	FBgn0038039,FBgn0035970	WBGene00013302	WBGene00010892,WBGene00008606
ENSG00000196865_ENSG00000198924	ENSG00000196865	ENSG00000198924		YMR137C	FBgn0250830	FBgn0037338
ENSG00000107651_ENSG00000197771	ENSG00000107651	ENSG00000197771	YOR022C		FBgn0031990	FBgn0031875
ENSG00000196177_ENSG00000095574	ENSG00000196177	ENSG00000095574			FBgn0036824	FBgn0033252	WBGene00020419,WBGene00019406,WBGene00020366,WBGene00019433,WBGene00008564,WBGene00015894,WBGene00008567,WBGene00016943,WBGene00008565,WBGene00008566	WBGene00019960,WBGene00017406,WBGene00001223
ENSG00000107949_ENSG00000188690	ENSG00000107949	ENSG00000188690	YDR361C	YOR278W	FBgn0038183	FBgn0030066,FBgn0038361	WBGene00022851
ENSG00000110435_ENSG00000149089	ENSG00000110435	ENSG00000149089		YJR024C		FBgn0030518	WBGene00007824	WBGene00013870
ENSG00000025434_ENSG00000134575	ENSG00000025434	ENSG00000134575			FBgn0015240,FBgn0000546	FBgn0038912,FBgn0036877,FBgn0036875,FBgn0000032,FBgn0036876	WBGene00003712,WBGene00045515,WBGene00022637,WBGene00021522,WBGene00003611,WBGene00003649,WBGene00003708,WBGene00008778,WBGene00012050,WBGene00003724,WBGene00013067,WBGene00003688,WBGene00003722,WBGene00013512,WBGene00019743,WBGene00019116,WBGene00021611,WBGene00007367,WBGene00015497,WBGene00003620,WBGene00003622,WBGene00016368,WBGene00003645,WBGene00011396,WBGene00018544,WBGene00022097,WBGene000…	WBGene00007328,WBGene00008801,WBGene00009146,WBGene00011262,WBGene00016152,WBGene00008802,WBGene00011879,WBGene00015161,WBGene00206373,WBGene00018696,WBGene00022181,WBGene00008804,WBGene00022770,WBGene00007331
ENSG00000213619_ENSG00000149187	ENSG00000213619	ENSG00000149187		YDL224C,YNL197C	FBgn0266582	FBgn0035047,FBgn0262475,FBgn0000114	WBGene00020417	WBGene00017140,WBGene00001340,WBGene00020354,WBGene00017135
ENSG00000132740_ENSG00000197345	ENSG00000132740	ENSG00000197345	YKL017C			FBgn0036853	WBGene00014965,WBGene00007329,WBGene00010989	WBGene00023422
ENSG00000166037_ENSG00000077458	ENSG00000166037	ENSG00000077458				FBgn0054029,FBgn0035981		WBGene00019399
ENSG00000095139_ENSG00000118096	ENSG00000095139	ENSG00000118096	YFR051C		FBgn0028969	FBgn0032692	WBGene00015734	WBGene00001122
ENSG00000078246_ENSG00000111206	ENSG00000078246	ENSG00000111206
ENSG00000111790_ENSG00000064102	ENSG00000111790	ENSG00000064102			FBgn0031871,FBgn0038334	FBgn0020407	WBGene00007579	WBGene00019822
ENSG00000111490_ENSG00000135677	ENSG00000111490	ENSG00000135677			FBgn0261928	FBgn0052191,FBgn0036765,FBgn0260475,FBgn0036768,FBgn0033836
ENSG00000288591_ENSG00000135677	ENSG00000288591	ENSG00000135677			FBgn0261928	FBgn0052191,FBgn0036765,FBgn0260475,FBgn0036768,FBgn0033836
ENSG00000111727_ENSG00000120820	ENSG00000111727	ENSG00000120820	YGR238C,YGL197W,YER132C,YHR158C		FBgn0039904		WBGene00001827
ENSG00000170633_ENSG00000089053	ENSG00000170633	ENSG00000089053	YDR076W	YOR249C	FBgn0033783	FBgn0041147		WBGene00001583,WBGene00013443
ENSG00000188811_ENSG00000120685	ENSG00000188811	ENSG00000120685
ENSG00000120688_ENSG00000120690	ENSG00000120688	ENSG00000120690			FBgn0031287	FBgn0000567	WBGene00010159	WBGene00016029
ENSG00000139842_ENSG00000126226	ENSG00000139842	ENSG00000126226	YGR003W	YOL072W,YJR084W	FBgn0033260	FBgn0036184	WBGene00000839	WBGene00016171
ENSG00000050130_ENSG00000126790	ENSG00000050130	ENSG00000126790			FBgn0039876		WBGene00019807
ENSG00000100577_ENSG00000009830	ENSG00000100577	ENSG00000009830	YKL081W,YPL048W,YGR201C	YAL023C,YGR199W,YOR321W	FBgn0037696,FBgn0037697	FBgn0086368	WBGene00001790,WBGene00021817,WBGene00001791
ENSG00000100591_ENSG00000151445	ENSG00000100591	ENSG00000151445	YDR214W,YNL281W		FBgn0032961	FBgn0039702	WBGene00007235	WBGene00004975
ENSG00000100744_ENSG00000066739	ENSG00000100744	ENSG00000066739		YNL242W	FBgn0034327,FBgn0037156	FBgn0044452	WBGene00020782,WBGene00007357,WBGene00012813	WBGene00019748
ENSG00000100711_ENSG00000126215	ENSG00000100711	ENSG00000126215	YDR313C	YDR004W		FBgn0003480
ENSG00000166140_ENSG00000104129	ENSG00000166140	ENSG00000104129			FBgn0039492,FBgn0030694	FBgn0037882	WBGene00011248,WBGene00003084	WBGene00001020,WBGene00008122,WBGene00001025,WBGene00001046,WBGene00001040
ENSG00000137815_ENSG00000137806	ENSG00000137815	ENSG00000137806	YGL244W		FBgn0051703,FBgn0051702,FBgn0034722,FBgn0040356	FBgn0039689	WBGene00009103	WBGene00008225
ENSG00000087263_ENSG00000167005	ENSG00000087263	ENSG00000167005	YER049W		FBgn0265189	FBgn0288470,FBgn0035987	WBGene00015915	WBGene00009668
ENSG00000154099_ENSG00000103160	ENSG00000154099	ENSG00000103160		YBR159W	FBgn0023090	FBgn0032615,FBgn0051810,FBgn0051809,FBgn0032614		WBGene00002891,WBGene00006435,WBGene00008678,WBGene00007363,WBGene00000990,WBGene00007364
ENSG00000176994_ENSG00000177302	ENSG00000176994	ENSG00000177302		YLR234W		FBgn0040268	WBGene00020095	WBGene00006596
ENSG00000132591_ENSG00000173065	ENSG00000132591	ENSG00000173065			FBgn0038106		WBGene00008456
ENSG00000109066_ENSG00000109065	ENSG00000109066	ENSG00000109065			FBgn0036988	FBgn0039859	WBGene00007267	WBGene00022055
ENSG00000125445_ENSG00000125447	ENSG00000125445	ENSG00000125447	YJR113C	YHL002W,YHR108W,YDR358W,YNR006W	FBgn0032236	FBgn0030141,FBgn0032246,FBgn0027363	WBGene00013324	WBGene00004109,WBGene00008402,WBGene00000166
ENSG00000161526_ENSG00000108469	ENSG00000161526	ENSG00000108469			FBgn0033400	FBgn0027375	WBGene00022057	WBGene00004322
ENSG00000181038_ENSG00000070495	ENSG00000181038	ENSG00000070495	YBR271W		FBgn0038396	FBgn0038948		WBGene00004205
ENSG00000101654_ENSG00000177150	ENSG00000101654	ENSG00000177150	YBR236C		FBgn0286027	FBgn0031188	WBGene00006447	WBGene00013239
ENSG00000134444_ENSG00000197563	ENSG00000134444	ENSG00000197563		YKL165C		FBgn0039518,FBgn0037916,FBgn0037915,FBgn0033479,FBgn0039010		WBGene00021840
ENSG00000131944_ENSG00000121289	ENSG00000131944	ENSG00000121289				FBgn0266708
ENSG00000173960_ENSG00000119778	ENSG00000173960	ENSG00000119778	YBL058W	YGR270W	FBgn0259729,FBgn0033179		WBGene00022381	WBGene00008682
ENSG00000003509_ENSG00000115816	ENSG00000003509	ENSG00000115816		YDR060W	FBgn0037880	FBgn0036124	WBGene00014227	WBGene00009084
ENSG00000170634_ENSG00000068878	ENSG00000170634	ENSG00000068878		YFL007W	FBgn0040524,FBgn0030078,FBgn0025115,FBgn0031700,FBgn0085190,FBgn0038363,FBgn0033893			WBGene00012115,WBGene00012114,WBGene00007588
ENSG00000173163_ENSG00000115484	ENSG00000173163	ENSG00000115484		YDL143W		FBgn0032444		WBGene00000379
ENSG00000132300_ENSG00000068654	ENSG00000132300	ENSG00000068654		YOR341W	FBgn0033816	FBgn0019938	WBGene00002804	WBGene00012999
ENSG00000185414_ENSG00000158411	ENSG00000185414	ENSG00000158411			FBgn0029718	FBgn0050398,FBgn0035482	WBGene00021021	WBGene00013436
ENSG00000155368_ENSG00000186132	ENSG00000155368	ENSG00000186132	YGR037C	YKR074W	FBgn0010387,FBgn0031992		WBGene00016655
ENSG00000118246_ENSG00000138400	ENSG00000118246	ENSG00000138400				FBgn0262782	WBGene00007207	WBGene00018491
ENSG00000115020_ENSG00000138413	ENSG00000115020	ENSG00000138413	YFR019W	YNL009W,YDL066W,YLR174W	FBgn0028741	FBgn0001248	WBGene00004089	WBGene00010317
ENSG00000101193_ENSG00000101191	ENSG00000101193	ENSG00000101191	YMR135C		FBgn0030944,FBgn0034218	FBgn0082831	WBGene00018757
ENSG00000093009_ENSG00000070010	ENSG00000093009	ENSG00000070010	YLR103C	YGR048W	FBgn0026143	FBgn0036136	WBGene00009372	WBGene00006733
ENSG00000128408_ENSG00000077935	ENSG00000128408	ENSG00000077935		YFL008W,YJL074C	FBgn0036214	FBgn0015615,FBgn0040283		WBGene00012198,WBGene00001860,WBGene00019087,WBGene00004873
ENSG00000144566_ENSG00000163576	ENSG00000144566	ENSG00000163576	YOR089C		FBgn0014010		WBGene00004268	WBGene00013028
ENSG00000138459_ENSG00000144848	ENSG00000138459	ENSG00000144848		YNR007C	FBgn0031676	FBgn0036813		WBGene00008427,WBGene00021922
ENSG00000163389_ENSG00000176142	ENSG00000163389	ENSG00000176142			FBgn0051139,FBgn0086253	FBgn0033899		WBGene00017003
ENSG00000163840_ENSG00000138496	ENSG00000163840	ENSG00000138496			FBgn0000524
ENSG00000132394_ENSG00000175792	ENSG00000132394	ENSG00000175792		YDR190C	FBgn0034627	FBgn0040078	WBGene00008133	WBGene00007784
ENSG00000136521_ENSG00000136522	ENSG00000136521	ENSG00000136522		YLR439W	FBgn0011455	FBgn0014023	WBGene00016118	WBGene00015092
ENSG00000168826_ENSG00000145220	ENSG00000168826	ENSG00000145220		YCR087C-A		FBgn0033507		WBGene00007628
ENSG00000038210_ENSG00000109618	ENSG00000038210	ENSG00000109618	YJL100W		FBgn0037339	FBgn0037347	WBGene00008346,WBGene00022501	WBGene00008379
ENSG00000121897_ENSG00000163682	ENSG00000121897	ENSG00000163682	YOR196C	YHR147C,YNL067W,YGL147C	FBgn0029158	FBgn0015756	WBGene00010809	WBGene00004420
ENSG00000128050_ENSG00000128059	ENSG00000128050	ENSG00000128059	YAR015W	YMR300C	FBgn0020513	FBgn0041194,FBgn0004901	WBGene00015116	WBGene00011407
ENSG00000138823_ENSG00000145331	ENSG00000138823	ENSG00000145331		YOL093W	FBgn0266369	FBgn0031189	WBGene00001099	WBGene00009131
ENSG00000109466_ENSG00000170088	ENSG00000109466	ENSG00000170088			FBgn0001301	FBgn0038533	WBGene00002184
ENSG00000109572_ENSG00000137601	ENSG00000109572	ENSG00000137601	YJR040W	YPL140C,YOR231W	FBgn0036566	FBgn0261524	WBGene00000532	WBGene00004758,WBGene00018034,WBGene00018035
ENSG00000168538_ENSG00000182552	ENSG00000168538	ENSG00000182552			FBgn0286567	FBgn0032703	WBGene00015173
ENSG00000145545_ENSG00000037474	ENSG00000145545	ENSG00000037474	YDL015C	YBL024W		FBgn0026079	WBGene00009635,WBGene00008959,WBGene00014241	WBGene00021686
ENSG00000145604_ENSG00000164187	ENSG00000145604	ENSG00000164187	YJR090C		FBgn0039554,FBgn0038445,FBgn0033337,FBgn0030918,FBgn0033639,FBgn0037236,FBgn0039667	FBgn0037689	WBGene00021463,WBGene00021053,WBGene00009823,WBGene00007206,WBGene00021180,WBGene00018613,WBGene00008177,WBGene00012655,WBGene00018561,WBGene00020884,WBGene00044459,WBGene00019239,WBGene00045058,WBGene00007208,WBGene00010585,WBGene00010365,WBGene00009689,WBGene00007887,WBGene00015350,WBGene00018766	WBGene00008165
ENSG00000123213_ENSG00000197860	ENSG00000123213	ENSG00000197860	YCL057W	YHR117W,YNL121C,YOR007C,YOR057W	FBgn0039252	FBgn0032640,FBgn0288846	WBGene00013997	WBGene00019893,WBGene00006781
ENSG00000164338_ENSG00000164331	ENSG00000164338	ENSG00000164331	YMR093W		FBgn0023527	FBgn0032171	WBGene00021276
ENSG00000112984_ENSG00000112983	ENSG00000112984	ENSG00000112983				FBgn0039654		WBGene00019118
ENSG00000171453_ENSG00000204052	ENSG00000171453	ENSG00000204052	YPR110C		FBgn0031657		WBGene00019275
ENSG00000135336_ENSG00000146282	ENSG00000135336	ENSG00000146282	YLL004W	YHR091C,YDR341C	FBgn0005654	FBgn0037526		WBGene00004680
ENSG00000006576_ENSG00000135211	ENSG00000006576	ENSG00000135211			FBgn0028579	FBgn0035248
ENSG00000001629_ENSG00000001631	ENSG00000001629	ENSG00000001631		YHR007C			WBGene00015926,WBGene00021721	WBGene00013955,WBGene00001496
ENSG00000127993_ENSG00000127980	ENSG00000127993	ENSG00000127980		YKL197C	FBgn0085260	FBgn0013563		WBGene00004191
ENSG00000198839_ENSG00000128512	ENSG00000198839	ENSG00000128512		YLR422W	FBgn0034814	FBgn0260486,FBgn0031216,FBgn0264324	WBGene00009772	WBGene00018520,WBGene00009065,WBGene00000419
ENSG00000288602_ENSG00000175073	ENSG00000288602	ENSG00000175073	YKL126W,YMR104C				WBGene00004789
ENSG00000104381_ENSG00000104369	ENSG00000104381	ENSG00000104369	YKL081W,YPL048W,YGR201C		FBgn0034335,FBgn0063492,FBgn0050005,FBgn0001149,FBgn0027590,FBgn0010044,FBgn0063495,FBgn0050000,FBgn0063493,FBgn0010039,FBgn0042206,FBgn0063497,FBgn0010041,FBgn0038020,FBgn0033381,FBgn0010042,FBgn0063498,FBgn0063494,FBgn0063491,FBgn0030529,FBgn0010040,FBgn0010038,FBgn0034354,FBgn0063499,FBgn0063496,FBgn0010043,FBgn0031117	FBgn0032129	WBGene00001371,WBGene00021817,WBGene00001791,WBGene00001365	WBGene00002179
ENSG00000156831_ENSG00000164961	ENSG00000156831	ENSG00000164961	YEL019C		FBgn0036730,FBgn0259196,FBgn0030657,FBgn0259195	FBgn0036571	WBGene00022881	WBGene00020259
ENSG00000096872_ENSG00000137055	ENSG00000096872	ENSG00000137055		YKL213C		FBgn0024314	WBGene00016005	WBGene00007333
ENSG00000213930_ENSG00000147955	ENSG00000213930	ENSG00000147955	YBR018C	YMR202W	FBgn0263200		WBGene00014203	WBGene00021093
ENSG00000130150_ENSG00000181544	ENSG00000130150	ENSG00000181544			FBgn0053523,FBgn0052407		WBGene00015148
ENSG00000162409_ENSG00000162407	ENSG00000162409	ENSG00000162407	YDR122W,YJR059W,YPL026C,YOR233W,YDR477W,YJL165C,YDL214C,YPL141C,YKL168C,YLR096W,YNL183C,YKL198C,YDR247W	YDR284C	FBgn0023169	FBgn0037163,FBgn0037165,FBgn0037166,FBgn0037164,FBgn0041087,FBgn0037167,FBgn0016078,FBgn0037341	WBGene00015230,WBGene00044388,WBGene00020142,WBGene00012638	WBGene00018756,WBGene00008749,WBGene00020895
ENSG00000198160_ENSG00000152763	ENSG00000198160	ENSG00000152763			FBgn0033183	FBgn0263988,FBgn0035256	WBGene00020320,WBGene00017352
ENSG00000116754_ENSG00000066557	ENSG00000116754	ENSG00000066557			FBgn0024285	FBgn0028487,FBgn0035008	WBGene00004704
ENSG00000065183_ENSG00000196505	ENSG00000065183	ENSG00000196505	YLR129W		FBgn0038597	FBgn0042135	WBGene00017435
ENSG00000083535_ENSG00000083520	ENSG00000083535	ENSG00000083520		YOL021C		FBgn0039183		WBGene00001001
ENSG00000158435_ENSG00000204634	ENSG00000158435	ENSG00000204634		YGR100W	FBgn0034963	FBgn0037074	WBGene00013530	WBGene00012868
