## Supplementary Table 6 for "Lineage-associated Human Divergently-Paired Genes (DPGs) Exhibit Regulatory Characteristics and Evolutionary Trends"

### Sheet: TableS5_tissue_NameMap
Table S6. All the tissue names and corresponding abbreviations
Tissue	tissueName
Muscle-S	Muscle - Skeletal
Whole_Blood	Whole Blood
Skin-SE	Skin - Sun Exposed (Lower leg)
Artery-T	Artery - Tibial
Lung	Lung
Adipose-S	Adipose - Subcutaneous
Thyroid	Thyroid
Nerve-T	Nerve - Tibial
Esophagus-M578	Esophagus - Mucosa
Skin	Skin - Not Sun Exposed (Suprapubic)
Cells-Cf	Cells - Cultured fibroblasts
Adipose-VO	Adipose - Visceral (Omentum)
Heart-LV	Heart - Left Ventricle
Esophagus-M414	Esophagus - Muscularis
Heart-AA	Heart - Atrial Appendage
Artery-A	Artery - Aorta
Breast-MT	Breast - Mammary Tissue
Colon-T	Colon - Transverse
Esophagus-GJ	Esophagus - Gastroesophageal Junction
Pancreas	Pancreas
Stomach	Stomach
Testis	Testis
Colon-S	Colon - Sigmoid
Brain-FC	Brain - Frontal Cortex (BA9)
Brain-CE	Brain - Cerebellum
Brain-CA	Brain - Caudate (basal ganglia)
Brain-CO	Brain - Cortex
Pituitary	Pituitary
Brain-NA	Brain - Nucleus accumbens (basal ganglia)
Brain-CH	Brain - Cerebellar Hemisphere
Adrenal_Gland	Adrenal Gland
Artery-C	Artery - Coronary
Cells-L	Cells - Leukemia cell line (CML)
Spleen	Spleen
Brain-HY	Brain - Hypothalamus
Brain-P	Brain - Putamen (basal ganglia)
Liver	Liver
Cells-EBV	Cells - EBV-transformed lymphocytes
Brain-HI	Brain - Hippocampus
Prostate	Prostate
Small_Intestine-TI	Small Intestine - Terminal Ileum
Minor Salivary Gland	Minor Salivary Gland
Ovary	Ovary
Brain-ACC	Brain - Anterior cingulate cortex (BA24)
Brain-SC	Brain - Spinal cord (cervical c-1)
Vagina	Vagina
Brain-A	Brain - Amygdala
Uterus	Uterus
Brain-SN	Brain - Substantia nigra
Kidney-C	Kidney - Cortex
